# ATF6 enables pathogen infection in ticks by inducing *stomatin* and altering cholesterol dynamics

**DOI:** 10.1101/2025.01.08.632023

**Authors:** Kaylee A. Vosbigian, Sarah J. Wright, Kristin L. Rosche, Elis A. Fisk, Elisabeth Ramirez-Zepp, Eric A. Shelden, Dana K. Shaw

## Abstract

How tick-borne pathogens interact with their hosts has been primarily studied in vertebrates where disease is observed. Comparatively less is known about pathogen interactions within the tick. Here, we report that *Ixodes scapularis* ticks infected with either *Anaplasma phagocytophilum* (causative agent of anaplasmosis) or *Borrelia burgdorferi* (causative agent of Lyme disease) show activation of the ATF6 branch of the unfolded protein response (UPR). Disabling ATF6 functionally restricts pathogen survival in ticks. When stimulated, ATF6 functions as a transcription factor, but is the least understood out of the three UPR pathways. To interrogate the *Ixodes* ATF6 transcriptional network, we developed a custom R script to query tick promoter sequences. This revealed *stomatin* as a potential gene target, which has roles in lipid homeostasis and vesical transport. *Ixodes stomatin* was experimentally validated as a bona fide ATF6-regulated gene through luciferase reporter assays, pharmacological activators, and RNAi transcriptional repression. Silencing *stomatin* decreased *A. phagocytophilum* colonization in *Ixodes* and disrupted cholesterol dynamics in tick cells. Furthermore, blocking *stomatin* restricted cholesterol availability to the bacterium, thereby inhibiting growth and survival. Taken together, we have identified the *Ixodes* ATF6 pathway as a novel contributor to vector competence through Stomatin-regulated cholesterol homeostasis. Moreover, our custom, web-based transcription factor binding site search tool “ArthroQuest” revealed that the ATF6-regulated nature of *stomatin* is unique to blood-feeding arthropods. Collectively, these findings highlight the importance of studying fundamental processes in non-model organisms.

**IMPORTANCE:** Host-pathogen interactions for tick-borne pathogens like *Anaplasma phagocytophilum* (causative agent of Anaplasmosis) have been primarily studied in mammalian hosts. Comparatively less is known about interactions within the tick. Herein, we find that tick-borne pathogens activate the cellular stress response receptor, ATF6, in *Ixodes* ticks. Upon activation, ATF6 is cleaved and the cytosolic portion translocates to the nucleus to function as a transcription factor that coordinates gene expression networks. Using a custom script in R to query the *Ixodes* ATF6 regulome, *stomatin* was identified as an ATF6-regulated target that supports *Anaplasma* colonization by facilitating cholesterol availability to the bacterium. Moreover, our custom, web-based tool “ArthroQuest” found that the ATF6-regulated nature of *stomatin* is unique to arthropods. Given that lipid hijacking is common among arthropod-borne microbes, ATF6-mediated induction of *stomatin* may be a mechanism that is exploited in many vector-pathogen relationships for the survival and persistence of transmissible microbes. Collectively, this study identified a novel contributor to vector competence and highlights the importance of studying molecular networks in non-model organisms.
