## Supplementary Table 1 for "ATF6 enables pathogen infection in ticks by inducing *stomatin* and altering cholesterol dynamics"

### Sheet: AlphaFold Sequences
Supplemental Table 1: AlphaFold Sequences
Name	Sequence
Ixodes scapularis ATF6 (XP_029835348.2)	MEIMQEADQSFREDNMFSQEDYNYIFKDLNESDIYNSLLQQQSSTPELSHALAPDDNFCLDEFTFSPADIKMEPCSPDSYSQSSCNYPDPDSYLNSINMGQCSPTGGVVVPETPPDTPPTQSGSSTPPHPQDPFSPSFTLTITASSPTREGGTAPFAPAPSMSPLGPVHRSGVGNPGHATVVETVPATAPTPQTLMLTAEEFARLTSQGVLTIKTNAAATTPVAPKTVSPQSRQPVLKAPLKMAAAPVGALIPGVTKGPCPTMPVIKTEPMAMSKPSFLFANAAAMLNPSNDNKALKRQQRMIKNRESACLSRKKRKEYLQKLELEVRDLTNENSRLSEENIHLRQRVSQLEAEIAVHRKQTTPSIKKTTALLAVMFMLTVNVAPFSGLFRSSSSDLGA…
Homo sapiens ATF6 (AAB64434.1)	MGEPAGVAGTMESPFSPGLFHRLDEDWDSALFAELGYFTDTDELQLEAANETYENNFDNLDFDLDLMPWESDIWDINNQICTVKDIKAEPQPLSPASSSYSVSSPRSVDSYSSTQHVPEELDLSSSSQMSPLSLYGENSNSLSSAEPLKEDKPVTGPRNKTENGLTPKKKIQVNSKPSIQPKPLLLPAAPKTQTNSSVPAKTIIIQTVPTLMPLAKQQPIISLQPAPTKGQTVLLSQPTVVQLQAPGVLPSAQPVLAVAGGVTQLPNHVVNVVPAPSANSPVNGKLSVTKPVLQSTMRNVGSDIAVLRRQQRMIKNRESACQSRKKKKEYMLGLEARLKAALSENEQLKKENGTLKRQLDEVVSENQRLKVPSPKRRVVCVMIVLAFIILNYGPMSMLE…
Ixodes Scapularis ATF6 (1-365) (XP_029835348.2)	MEIMQEADQSFREDNMFSQEDYNYIFKDLNESDIYNSLLQQQSSTPELSHALAPDDNFCLDEFTFSPADIKMEPCSPDSYSQSSCNYPDPDSYLNSINMGQCSPTGGVVVPETPPDTPPTQSGSSTPPHPQDPFSPSFTLTITASSPTREGGTAPFAPAPSMSPLGPVHRSGVGNPGHATVVETVPATAPTPQTLMLTAEEFARLTSQGVLTIKTNAAATTPVAPKTVSPQSRQPVLKAPLKMAAAPVGALIPGVTKGPCPTMPVIKTEPMAMSKPSFLFANAAAMLNPSNDNKALKRQQRMIKNRESACLSRKKRKEYLQKLELEVRDLTNENSRLSEENIHLRQRVSQLEAEIAVHRKQTTPSIKK
STOM promoter (21-63)	GGGCTCTTTAACGTGCACCACGCAGTAGTGATACACGACCGC
STOM promoter (21-63) (Reverse Complement)	GCGGTCGTGTATCACTACTGCGTGGTGCACGTTAAAGAGCCC
Ixodes scapularis Stomatin (XP_002412567.2)	MPSPVPDHPFGVVLKVISLFLIVITLPFSLLLCLVVVQEFERAVIFRLGRLQPGGAAGPGLFFIIPCIDEYRVVDLRTVVFNVCPQEILSKDSVTVAVDAVVYYRVFNPVAATVNIKDHARSTILLAATILRNVLGTKMLSDVLSQRESISRTMQTLLDVATDPWGVKVERVELTDVQLPAQMQRAMAAEAEAVREGRAKVVAAEGEQRAAVALRNAANVIAQSPAALQLRYLQTLGTISAEKNSTIVFPLPLELLQTLLFR
Homo sapiens Stomatin (KAI2553738)	MAEKRHTRDSEAQRLPDSFKDSPSKGLGPCGWILVAFSFLFTVITFPISIWMCIKIIKEYERAIIFRLGRILQGGAKGPGLFFILPCTDSFIKVDMRTISFDIPPQEILTKDSVTISVDGVVYYRVQNATLAVANITNADSATRLLAQTTLRNVLGTKNLSQILSDREEIAHNMQSTLDDATDAWGIKVERVEIKDVKLPVQLQRAMAAEAEASREARAKVIAAEGEMNASRALKEASMVITESPAALQLRYLQTLTTIAAEKNSTIVFPLPIDMLQGIIGAKHSHLG
