## Supplementary Table 4 for "ATF6 enables pathogen infection in ticks by inducing *stomatin* and altering cholesterol dynamics"

### Sheet: Sheet1
Supplemental Table 4: ArthroQuest ATF6 binding site search
ORGANISM	STOM Ortholog	ATF6 Site?	Ortholog on BLAST list	ATF6 Site?
Drosophila melanogaster (GCF_000001215.4)	NP_001285428.1	No	NP_996512.1	yes
Homo sapiens (GCF_000001405.40)	NP_004090.4	No
Ixodes scapularis (GCF_01692078)	XP_002412567.2	Yes
Amblyomma americanum (GCA_030143305)	KAK8770543.1	no	KAK8760690.1	Yes
Dermacentor andersoni (GCF_023375885.1)	XP_050050703.1	Yes
Dermacentor albipictus (GCF_038994185.1)	XP_065294322.1	no	XP_065292832.1	Yes
Dermacentor silvarum (GCF_013339745.2)	XP_037559534.1	Yes
Rhipicephalus microplus (GCF_013339725.1)	XP_037269483.1	no	XP_037269203.1	yes
Rhipicephalus sanguineus (GCF_013339695.2)	XP_037518428.1	no	XP_049271705.1	yes
Rhipicephalus appendiculatus (GCA_030522465.2)	KAL1436408.1	yes
Ixodes persulcatus (GCA_013358835.2)	KAG0412143.1	no	KAG0410401.1	yes
Haemaphysalis longicornis (GCA_013339765.2)	KAH9379308.1	no	KAH9378784.1	yes
Hyalomma asiaticum (GCA_013339685.2)	KAH6947821.1	no	KAH6948970.1	yes
Ornithodoros turicata (GCF_037126465.1)	XP_064457224.1	no	XP_064457225.1	yes
Aedes aegypti (GCF_002204515.2)	XP_021710184.1	no	XP_021710186.1	Yes
Anopheles gambiae (GCF_943734735.2)	XP_061505115.1	Yes
Leptotrombidium deliense (GCA_003675905.2)	RWS28337.1	no	RWS31470.1	yes
Ctenocephalides felis (GCF_003426905.1)	XP_026473513.1	No
Pediculus humanus corporis (GCF_000006295.1)	XP_002432395.1	no
Phlebotomus papatasi (GCF_024763615.1)	XP_055709314.1	no
Phlebotomus argentipes (GCF_947086385.1)	XP_059612723.1	no	XP_059612769.1	yes
Lutzomyia longipalpis (GCF_024334085.1)	XP_055676943.1	yes
